# GEMC1 and MCIDAS interactions with SWI/SNF complexes regulate the multiciliated cell-specific transcriptional program

**DOI:** 10.1101/2022.12.02.518887

**Authors:** Michael Lewis, Berta Terre, Philip A. Knobel, Tao Cheng, Hao Lu, Camille Stephan-Otto Attolini, Jordann Smak, Etienne Coyaud, Isabel Garcia-Cao, Jessica Querol, Gabriel Gil-Gomez, Gabrielle Piergiovanni, Vincenzo Costanzo, Sandra Peiró, Brian Raught, Haotian Zhao, Xavier Salvatella, Sudipto Roy, Moe Mahjoub, Travis H. Stracker

## Abstract

Multiciliated cells (MCCs) project dozens to hundreds of motile cilia from their apical surface to promote the movement of fluids or gametes in the mammalian brain, airway or reproductive organs. Differentiation of MCCs requires the sequential action of the Geminin family transcriptional activators, GEMC1 and MCIDAS, that both interact with E2F4/5-DP1. How these factors activate transcription and the extent to which they play redundant functions remains poorly understood. Here, we demonstrate that the transcriptional targets and proximal proteomes of GEMC1 and MCIDAS are highly similar. However, we identified distinct interactions with SWI/SNF subcomplexes; GEMC1 interacts primarily with the ARID1A containing BAF complex while MCIDAS interacts primarily with BRD9 containing ncBAF complexes. Treatment with a BRD9 inhibitor impaired MCIDAS-mediated activation of several target genes and compromised the MCC differentiation program in multiple cell based models. Our data suggest that the differential engagement of distinct SWI/SNF subcomplexes by GEMC1 and MCIDAS is required for MCC-specific transcriptional regulation and mediated by their distinct C-terminal domains.
