## Supplementary material for "GEMC1 and MCIDAS interactions with SWI/SNF complexes regulate the multiciliated cell-specific transcriptional program": Table_S3.xlsx

### Sheet: GEMC1_GOSLIM
NAME	SIZE	ES	NES	NOM p-val	FDR q-val	FWER p-val	RANK AT MAX	LEADING EDGE
GO0042254 RIBOSOME BIOGENESIS	142	0.478497	1.97999	0	0.001625	0.001	3972	tags=43%, list=20%, signal=53%
GO0005840 RIBOSOME	172	0.444815	1.90206	0	0.0047633	0.007	6054	tags=49%, list=30%, signal=70%
GO0007005 MITOCHONDRION ORGANIZATION	254	0.420739	1.89147	0	0.00317553	0.007	4235	tags=36%, list=21%, signal=45%
GO0003735 STRUCTURAL CONSTITUENT OF RIBOSOME	125	0.44525	1.78951	0.00182149	0.0118872	0.035	5929	tags=50%, list=30%, signal=71%
GO0006399 TRNA METABOLIC PROCESS	118	0.425196	1.71422	0	0.019362	0.068	3686	tags=38%, list=18%, signal=46%
GO0043473 PIGMENTATION	89	0.441182	1.69137	0.00364299	0.0173108	0.073	2273	tags=22%, list=11%, signal=25%
GO0021700 DEVELOPMENTAL MATURATION	184	0.36643	1.57318	0.0033389	0.0430487	0.197	2384	tags=20%, list=12%, signal=22%
GO0016765 TRANSFERASE ACTIVITY, TRANSFERRING ALKYL OR ARYL (OTHER THAN METHYL) GROUPS	45	0.420615	1.42812	0.063197	0.131147	0.542	4349	tags=38%, list=22%, signal=48%
GO0008134 TRANSCRIPTION FACTOR BINDING	430	0.300884	1.41013	0.00310559	0.136003	0.601	4036	tags=24%, list=20%, signal=29%
GO0016779 NUCLEOTIDYLTRANSFERASE ACTIVITY	110	0.334923	1.35098	0.0398613	0.198352	0.774	5132	tags=42%, list=26%, signal=56%
GO0008168 METHYLTRANSFERASE ACTIVITY	189	0.306685	1.33052	0.0394737	0.210218	0.826	4005	tags=30%, list=20%, signal=37%
GO0006457 PROTEIN FOLDING	185	0.290532	1.25146	0.0774411	0.366601	0.965	3178	tags=22%, list=16%, signal=25%
GO0051082 UNFOLDED PROTEIN BINDING	89	0.330307	1.24733	0.135849	0.349954	0.969	5497	tags=40%, list=27%, signal=55%
GO0006091 GENERATION OF PRECURSOR METABOLITES AND ENERGY	387	0.26564	1.24337	0.0436817	0.336904	0.975	4678	tags=27%, list=23%, signal=35%
GO0008135 TRANSLATION FACTOR ACTIVITY, NUCLEIC ACID BINDING	73	0.327379	1.21156	0.189338	0.403967	0.991	2863	tags=21%, list=14%, signal=24%
GO0005811 LIPID PARTICLE	50	0.342839	1.18959	0.2125	0.445375	0.996	4744	tags=34%, list=24%, signal=44%
GO0051186 COFACTOR METABOLIC PROCESS	230	0.267627	1.18437	0.12601	0.43779	0.998	4338	tags=29%, list=22%, signal=36%
GO0019748 SECONDARY METABOLIC PROCESS	34	0.357709	1.14769	0.257143	0.534033	0.999	417	tags=9%, list=2%, signal=9%
GO0019843 RRNA BINDING	27	0.367352	1.13039	0.297552	0.569172	0.999	5905	tags=52%, list=29%, signal=73%
GO0016853 ISOMERASE ACTIVITY	135	0.268339	1.11178	0.246503	0.611111	0.999	4661	tags=33%, list=23%, signal=43%
GO0003729 MRNA BINDING	91	0.284152	1.10799	0.2693	0.596695	0.999	5177	tags=31%, list=26%, signal=41%
GO0006412 TRANSLATION	433	0.232596	1.09449	0.219325	0.616432	1	4951	tags=28%, list=25%, signal=37%
GO0022618 RIBONUCLEOPROTEIN COMPLEX ASSEMBLY	116	0.270232	1.06997	0.320721	0.684252	1	4626	tags=29%, list=23%, signal=38%
GO0006520 CELLULAR AMINO ACID METABOLIC PROCESS	428	0.22502	1.0553	0.305643	0.714035	1	4066	tags=24%, list=20%, signal=29%
GO0051301 CELL DIVISION	474	0.218281	1.03886	0.341829	0.752874	1	4191	tags=21%, list=21%, signal=26%
GO0005777 PEROXISOME	121	0.254715	1.02158	0.404181	0.796446	1	3971	tags=25%, list=20%, signal=31%
GO0003013 CIRCULATORY SYSTEM PROCESS	359	0.214763	0.986901	0.493109	0.917676	1	2684	tags=15%, list=13%, signal=17%
GO0004518 NUCLEASE ACTIVITY	155	0.233356	0.979202	0.481356	0.922293	1	3580	tags=23%, list=18%, signal=27%
GO0071941 NITROGEN CYCLE METABOLIC PROCESS	14	0.369976	0.961207	0.479532	0.970525	1	3865	tags=43%, list=19%, signal=53%
GO0006913 NUCLEOCYTOPLASMIC TRANSPORT	339	0.207813	0.955738	0.603804	0.961973	1	2864	tags=15%, list=14%, signal=17%
GO0005815 MICROTUBULE ORGANIZING CENTER	483	0.201832	0.954024	0.608187	0.937714	1	3427	tags=16%, list=17%, signal=19%
GO0006605 PROTEIN TARGETING	456	0.201988	0.953228	0.583832	0.912119	1	4579	tags=23%, list=23%, signal=29%
GO0006914 AUTOPHAGY	127	0.227677	0.936623	0.573402	0.950719	1	2781	tags=15%, list=14%, signal=17%
GO0006790 SULFUR COMPOUND METABOLIC PROCESS	228	0.211217	0.935877	0.621716	0.926041	1	2651	tags=13%, list=13%, signal=15%
GO0005578 PROTEINACEOUS EXTRACELLULAR MATRIX	344	0.202396	0.934265	0.659842	0.906116	1	2412	tags=12%, list=12%, signal=14%
GO0030198 EXTRACELLULAR MATRIX ORGANIZATION	302	0.204592	0.929746	0.637255	0.898425	1	2438	tags=13%, list=12%, signal=14%
GO0006397 MRNA PROCESSING	383	0.197628	0.92335	0.685271	0.897092	1	5179	tags=31%, list=26%, signal=41%
GO0016874 LIGASE ACTIVITY	466	0.185513	0.879143	0.851632	1	1	4020	tags=20%, list=20%, signal=25%
GO0005929 CILIUM	293	0.191669	0.866211	0.828125	1	1	4023	tags=22%, list=20%, signal=26%
GO0005764 LYSOSOME	335	0.177102	0.815184	0.9536	1	1	3519	tags=17%, list=18%, signal=21%
GO0051604 PROTEIN MATURATION	163	0.192539	0.815016	0.883249	1	1	2661	tags=13%, list=13%, signal=15%
GO0007067 MITOSIS	333	0.169844	0.784388	0.978691	1	1	3159	tags=15%, list=16%, signal=18%
GO0042393 HISTONE BINDING	111	0.197191	0.773811	0.900722	1	1	2562	tags=16%, list=13%, signal=18%
GO0000228 NUCLEAR CHROMOSOME	291	0.172323	0.770203	0.971061	1	1	2148	tags=12%, list=11%, signal=13%
GO0007009 PLASMA MEMBRANE ORGANIZATION	131	0.184481	0.75935	0.931553	1	1	2542	tags=13%, list=13%, signal=15%
GO0016829 LYASE ACTIVITY	143	0.178513	0.739718	0.963636	1	1	5301	tags=29%, list=26%, signal=40%
GO0005773 VACUOLE	395	0.154511	0.720387	1	1	1	3560	tags=17%, list=18%, signal=20%
GO0030705 CYTOSKELETON-DEPENDENT INTRACELLULAR TRANSPORT	72	0.192458	0.712718	0.938849	1	1	3893	tags=17%, list=19%, signal=21%
GO0007034 VACUOLAR TRANSPORT	44	0.206262	0.697685	0.919414	1	1	4968	tags=25%, list=25%, signal=33%
GO0016791 PHOSPHATASE ACTIVITY	246	0.156741	0.696103	0.998405	1	1	2986	tags=15%, list=15%, signal=17%
GO0032182 SMALL CONJUGATING PROTEIN BINDING	72	0.187316	0.694595	0.940433	1	1	2722	tags=13%, list=14%, signal=14%
GO0004386 HELICASE ACTIVITY	143	0.159354	0.662806	0.993007	0.988026	1	5350	tags=31%, list=27%, signal=43%
GO0008565 PROTEIN TRANSPORTER ACTIVITY	77	-0.185703	-0.740404	0.949425	0.963541	1	4615	tags=22%, list=23%, signal=29%
GO0007059 CHROMOSOME SEGREGATION	148	-0.173616	-0.756347	0.967442	1	1	6937	tags=36%, list=35%, signal=55%
GO0030674 PROTEIN BINDING, BRIDGING	124	-0.188895	-0.8052	0.891403	1	1	4874	tags=27%, list=24%, signal=35%
GO0005635 NUCLEAR ENVELOPE	299	-0.169084	-0.816292	0.96338	1	1	4975	tags=26%, list=25%, signal=34%
GO0071554 CELL WALL ORGANIZATION OR BIOGENESIS	13	-0.3205	-0.828348	0.696737	1	1	2232	tags=23%, list=11%, signal=26%
GO0016798 HYDROLASE ACTIVITY, ACTING ON GLYCOSYL BONDS	105	-0.207646	-0.862948	0.761261	1	1	3924	tags=24%, list=20%, signal=29%
GO0003924 GTPASE ACTIVITY	211	-0.187229	-0.866101	0.869018	1	1	4898	tags=25%, list=24%, signal=33%
GO0016887 ATPASE ACTIVITY	341	-0.176983	-0.869302	0.915493	1	1	4888	tags=22%, list=24%, signal=29%
GO0016746 TRANSFERASE ACTIVITY, TRANSFERRING ACYL GROUPS	213	-0.192343	-0.892124	0.793103	1	1	2455	tags=15%, list=12%, signal=17%
GO0007568 AGING	189	-0.206	-0.938585	0.618227	1	1	2690	tags=17%, list=13%, signal=19%
GO0016757 TRANSFERASE ACTIVITY, TRANSFERRING GLYCOSYL GROUPS	246	-0.212414	-1.0043	0.457219	1	1	5032	tags=28%, list=25%, signal=36%
GO0016810 HYDROLASE ACTIVITY, ACTING ON CARBON-NITROGEN (BUT NOT PEPTIDE) BONDS	111	-0.2384	-1.00606	0.473039	1	1	3621	tags=23%, list=18%, signal=27%
GO0034330 CELL JUNCTION ORGANIZATION	203	-0.219652	-1.02457	0.394608	1	1	4787	tags=32%, list=24%, signal=42%

### Sheet: MCIDAS_GOSLIM
NAME	SIZE	ES	NES	NOM p-val	FDR q-val	FWER p-val	RANK AT MAX	LEADING EDGE
GO0042254 RIBOSOME BIOGENESIS	142	0.37733	1.66459	0	0.0779746	0.045	4513	tags=30%, list=22%, signal=39%
GO0005929 CILIUM	293	0.34511	1.65338	0	0.0404873	0.047	3718	tags=29%, list=19%, signal=35%
GO0006399 TRNA METABOLIC PROCESS	118	0.367712	1.5754	0	0.0547098	0.093	4395	tags=32%, list=22%, signal=41%
GO0005815 MICROTUBULE ORGANIZING CENTER	483	0.275052	1.37831	0	0.210824	0.41	4773	tags=28%, list=24%, signal=35%
GO0043473 PIGMENTATION	89	0.31697	1.2816	0.0994475	0.375003	0.703	3252	tags=26%, list=16%, signal=31%
GO0051082 UNFOLDED PROTEIN BINDING	89	0.30914	1.24903	0.0846561	0.412069	0.79	5081	tags=33%, list=25%, signal=43%
GO0008168 METHYLTRANSFERASE ACTIVITY	189	0.27106	1.23837	0.0572289	0.385448	0.816	4714	tags=30%, list=23%, signal=39%
GO0006457 PROTEIN FOLDING	185	0.268265	1.23377	0.0565476	0.352506	0.829	5134	tags=31%, list=26%, signal=42%
GO0021700 DEVELOPMENTAL MATURATION	184	0.258704	1.17873	0.0985507	0.499081	0.944	3711	tags=23%, list=18%, signal=28%
GO0042393 HISTONE BINDING	111	0.274257	1.13848	0.19086	0.618421	0.979	4051	tags=26%, list=20%, signal=33%
GO0022618 RIBONUCLEOPROTEIN COMPLEX ASSEMBLY	116	0.251219	1.05504	0.317935	1	0.999	6045	tags=33%, list=30%, signal=47%
GO0007005 MITOCHONDRION ORGANIZATION	254	0.218833	1.04503	0.311258	1	0.999	6329	tags=35%, list=32%, signal=51%
GO0008134 TRANSCRIPTION FACTOR BINDING	430	0.211139	1.04017	0.304348	0.973409	0.999	3303	tags=17%, list=16%, signal=19%
GO0003924 GTPASE ACTIVITY	211	0.22037	1.01481	0.434375	1	1	3821	tags=21%, list=19%, signal=26%
GO0005811 LIPID PARTICLE	50	0.259678	0.957652	0.523918	1	1	1577	tags=14%, list=8%, signal=15%
GO0051301 CELL DIVISION	474	0.188314	0.954819	0.659919	1	1	5865	tags=30%, list=29%, signal=41%
GO0007067 MITOSIS	333	0.19227	0.940466	0.676157	1	1	4148	tags=21%, list=21%, signal=26%
GO0016874 LIGASE ACTIVITY	466	0.184485	0.938128	0.715415	1	1	4123	tags=20%, list=21%, signal=25%
GO0019843 RRNA BINDING	27	0.287576	0.923246	0.587302	1	1	5611	tags=37%, list=28%, signal=51%
GO0016765 TRANSFERASE ACTIVITY, TRANSFERRING ALKYL OR ARYL (OTHER THAN METHYL) GROUPS	45	0.255625	0.914408	0.589499	1	1	1819	tags=13%, list=9%, signal=15%
GO0032182 SMALL CONJUGATING PROTEIN BINDING	72	0.22741	0.88665	0.70603	1	1	2877	tags=15%, list=14%, signal=18%
GO0007034 VACUOLAR TRANSPORT	44	0.237799	0.836569	0.765258	1	1	4726	tags=30%, list=24%, signal=39%
GO0008135 TRANSLATION FACTOR ACTIVITY, NUCLEIC ACID BINDING	73	0.214792	0.834386	0.800518	1	1	4423	tags=23%, list=22%, signal=30%
GO0003735 STRUCTURAL CONSTITUENT OF RIBOSOME	125	0.185112	0.791738	0.926431	1	1	5611	tags=23%, list=28%, signal=32%
GO0006914 AUTOPHAGY	127	0.18219	0.790965	0.927374	1	1	4525	tags=23%, list=23%, signal=29%
GO0005840 RIBOSOME	172	0.169299	0.771303	0.96519	1	1	6269	tags=26%, list=31%, signal=38%
GO0003729 MRNA BINDING	91	0.185652	0.765069	0.943445	1	1	3137	tags=11%, list=16%, signal=13%
GO0006520 CELLULAR AMINO ACID METABOLIC PROCESS	428	0.149668	0.744969	1	1	1	2501	tags=11%, list=12%, signal=12%
GO0007059 CHROMOSOME SEGREGATION	148	0.165631	0.739209	0.994366	1	1	5843	tags=32%, list=29%, signal=44%
GO0016779 NUCLEOTIDYLTRANSFERASE ACTIVITY	110	0.167368	0.712181	0.975936	1	1	4148	tags=22%, list=21%, signal=27%
GO0006397 MRNA PROCESSING	383	0.139445	0.690558	1	1	1	5420	tags=26%, list=27%, signal=35%
GO0016887 ATPASE ACTIVITY	341	0.138456	0.678081	1	1	1	5647	tags=28%, list=28%, signal=38%
GO0005635 NUCLEAR ENVELOPE	299	0.137964	0.665612	1	1	1	5115	tags=23%, list=25%, signal=30%
GO0071941 NITROGEN CYCLE METABOLIC PROCESS	14	0.246193	0.664628	0.893617	1	1	3216	tags=29%, list=16%, signal=34%
GO0006412 TRANSLATION	433	0.131478	0.657207	1	1	1	4423	tags=16%, list=22%, signal=20%
GO0006605 PROTEIN TARGETING	456	0.118021	0.58863	1	0.996249	1	5734	tags=25%, list=29%, signal=34%
GO0004386 HELICASE ACTIVITY	143	-0.138467	-0.563637	1	0.997919	1	5595	tags=24%, list=28%, signal=34%
GO0071554 CELL WALL ORGANIZATION OR BIOGENESIS	13	-0.233517	-0.578358	0.943363	1	1	4284	tags=31%, list=21%, signal=39%
GO0030705 CYTOSKELETON-DEPENDENT INTRACELLULAR TRANSPORT	72	-0.184483	-0.67822	0.975525	1	1	6343	tags=33%, list=32%, signal=49%
GO0006913 NUCLEOCYTOPLASMIC TRANSPORT	339	-0.151256	-0.682183	1	1	1	3596	tags=15%, list=18%, signal=18%
GO0000228 NUCLEAR CHROMOSOME	291	-0.15891	-0.705719	0.998498	1	1	4863	tags=22%, list=24%, signal=28%
GO0006091 GENERATION OF PRECURSOR METABOLITES AND ENERGY	387	-0.157394	-0.721526	0.998628	1	1	4261	tags=20%, list=21%, signal=24%
GO0004518 NUCLEASE ACTIVITY	155	-0.183227	-0.757605	0.948758	1	1	3945	tags=19%, list=20%, signal=23%
GO0008565 PROTEIN TRANSPORTER ACTIVITY	77	-0.203765	-0.760753	0.900651	1	1	7413	tags=42%, list=37%, signal=66%
GO0030674 PROTEIN BINDING, BRIDGING	124	-0.193681	-0.768767	0.92126	1	1	5205	tags=27%, list=26%, signal=37%
GO0051186 COFACTOR METABOLIC PROCESS	230	-0.176815	-0.774326	0.972344	1	1	3062	tags=17%, list=15%, signal=19%
GO0005764 LYSOSOME	335	-0.17399	-0.789964	0.978142	1	1	3385	tags=18%, list=17%, signal=21%
GO0005777 PEROXISOME	121	-0.200765	-0.796338	0.871019	1	1	3813	tags=23%, list=19%, signal=28%
GO0016791 PHOSPHATASE ACTIVITY	246	-0.183489	-0.797492	0.930435	1	1	5251	tags=28%, list=26%, signal=38%
GO0005773 VACUOLE	395	-0.177175	-0.806002	0.954608	1	1	3385	tags=18%, list=17%, signal=21%
GO0007009 PLASMA MEMBRANE ORGANIZATION	131	-0.208921	-0.852345	0.81348	1	1	2997	tags=15%, list=15%, signal=17%
GO0016810 HYDROLASE ACTIVITY, ACTING ON CARBON-NITROGEN (BUT NOT PEPTIDE) BONDS	111	-0.22152	-0.875162	0.710265	1	1	3325	tags=22%, list=17%, signal=26%
GO0007568 AGING	189	-0.213743	-0.898682	0.721461	1	1	4363	tags=23%, list=22%, signal=29%
GO0016798 HYDROLASE ACTIVITY, ACTING ON GLYCOSYL BONDS	105	-0.237419	-0.91723	0.611727	1	1	4965	tags=35%, list=25%, signal=47%
GO0051604 PROTEIN MATURATION	163	-0.227147	-0.938984	0.59447	1	1	3640	tags=21%, list=18%, signal=25%
GO0016853 ISOMERASE ACTIVITY	135	-0.233236	-0.947298	0.572086	1	1	2890	tags=19%, list=14%, signal=21%
GO0016746 TRANSFERASE ACTIVITY, TRANSFERRING ACYL GROUPS	213	-0.235799	-1.0161	0.424288	1	1	3291	tags=19%, list=16%, signal=23%
GO0016757 TRANSFERASE ACTIVITY, TRANSFERRING GLYCOSYL GROUPS	246	-0.234346	-1.02716	0.384279	1	1	6006	tags=34%, list=30%, signal=48%
GO0016829 LYASE ACTIVITY	143	-0.27128	-1.11067	0.239812	0.971719	1	5471	tags=35%, list=27%, signal=48%
GO0006790 SULFUR COMPOUND METABOLIC PROCESS	228	-0.265887	-1.13981	0.182073	0.923007	0.999	6296	tags=38%, list=31%, signal=54%
GO0005578 PROTEINACEOUS EXTRACELLULAR MATRIX	344	-0.25389	-1.14337	0.157303	1	0.999	5430	tags=36%, list=27%, signal=49%
GO0003013 CIRCULATORY SYSTEM PROCESS	359	-0.260533	-1.17552	0.0911681	1	0.998	4363	tags=28%, list=22%, signal=35%
GO0030198 EXTRACELLULAR MATRIX ORGANIZATION	302	-0.268885	-1.19916	0.0857143	1	0.996	3821	tags=25%, list=19%, signal=31%
GO0034330 CELL JUNCTION ORGANIZATION	203	-0.284249	-1.22219	0.0981873	1	0.988	5910	tags=37%, list=29%, signal=53%
GO0019748 SECONDARY METABOLIC PROCESS	34	-0.41525	-1.31657	0.114726	1	0.874	2270	tags=35%, list=11%, signal=40%
